# Visually guided analysis of single cell proteomics data with SCP-Viz

**DOI:** 10.64898/2026.11.16.767086

**Authors:** Shelby Ruiz, Cameron Braswell, Benjamin C. Orsburn

## Abstract

Single cell proteomics (SCP) is a specialized, but expanding, field of research today. One of many challenges slowing SCP adoption is the inherent instability of the proteome and the changes that can occur before getting cells to a lab for preparation and analysis. Additionally, all current interpretation tools require experienced bioinformaticians to make the step from data to interpretation. Here, we present a visual toolkit that can accept SCP data from any instrument or common data processing algorithm. To demonstrate the capabilities of this tool we apply it to the analysis of dried digests of single human cancer cells following long room temperature storage. Remarkably, proteomic depth of the dried and stored samples analyzed is higher than the original analysis of these same digests on a similar system directly following isolation. Critically, when comparing control and drug treated cells, both the protein abundance and post-translationally modified peptides appear similar in both fresh and stored digests of these single cells. These findings are highly encouraging and, taken together, may help decrease the barriers for entry and collaboration for the field of SCP globally.
