## Supplementary material for "Visually guided analysis of single cell proteomics data with SCP-Viz": S. Table 2

### Sheet: acetylated_peptides
original supplementary data				No. peptides	SCP histone acetylated peptides		No. peptides	SCP histone acetylated peptides		Unique acetylation sites across datasets
Histone PTM measured	Histone PTM measured (fixed?)	Percentage of cells		1	H2BC20P;H2BC12(K21)		1	H2BC18(K21)		Dataset identified	Site	SCP 60 SPD Protein Position	SCP 60SPD peptides	SCP 60SPD peptides full mod	%NA(502 cells)	SCP 60 SPD Condition p value	Ultra2 40SPD Protein Position	Ultra2 40SPD peptides	Ultra2 40SPD peptides full mod	Ultra2 40SPD Condition p value					dataset	identified acetylated peptides	histone acetylated peptides	distinct histone acetylation sites	overlap 60 SPD	overlap all SCP SPD combined				Dataset identified	Site	SCP 60 SPD Protein Position	SCP 60SPD peptides full mod	Ultra2 40SPD Protein Position	Ultra2 40SPD peptides
H1.2/H1.4 K34 Methyl (K35) Methyl	H1.2/H1.4 K34 Methyl (K35) Methyl			2	H4C1(K9;K13;K17)		1	H2BC1(K22)		Ultra2	H2B 2F (K6)						H2BC18(K6)	_PDPAK[Acetyl (K)]SAPAPK_							SCP 60SPD	49	6	6	1	2				Ultra2	H2B 2F (K6)			H2BC18(K6)	_PDPAK[Acetyl (K)]SAPAPK_
H1.3 K118 Methyl	H1.3 K118 Methyl			1	H4C1(K13;K17)		1	H3C1;H3-3A;H3C15(K24)		Ultra2	H2B 1J/2E (K6)						H2BC11;H2BC21(K6)	_PEPAK[Acetyl (K)]SAPAPK_							Ultra2	11	8	9	1	2				Ultra2	H2B 1J/2E (K6)			H2BC11;H2BC21(K6)	_PEPAK[Acetyl (K)]SAPAPK_
H2B K21 Acetyl	H2B K21 Acetyl	0.3144		1	H4C1(K13)		1	H3C1;H3-3A;H3C15(K10;K15)		Ultra2	H2B 1A (K7)						H2BC1(K7)	_PEVSSK[Acetyl (K)]GATISK_									non-histone acetylated peptides							Ultra2	H2B 1A (K7)			H2BC1(K7)	_PEVSSK[Acetyl (K)]GATISK_
H3.1/H3.3 K15 Acetyl	H3.1/H3.3 K15 Acetyl			1	H3-3A;H3-7(K19;K24)		1	H2BC18(K6)		SCP	H2B 2C/1K (K21)	H2BC20P;H2BC12(K21)	_AVTK[Acetyl (K)]AQK_	_[K][TMTpro (N-Term)]AVTK[Acetyl (K)]AQK[TMTpro (K)]_	67.9												43		1					SCP	H2B 2C/1K (K21)	H2BC20P;H2BC12(K21)	_[K][TMTpro (N-Term)]AVTK[Acetyl (K)]AQK[TMTpro (K)]_
H3.1/H3.3 K19 Acetyl K24 Acetyl	H3.1/H3.3 K19 Acetyl K24 Acetyl						1	H2BC11;H2BC21(K6)		Ultra2	H2B 2F (K21)						H2BC18(K21)	_AVTK[Acetyl (K)]VQK_									3		1					Ultra2	H2B 2F (K21)			H2BC18(K21)	_AVTK[Acetyl (K)]VQK_
H3.1/H3.3 K24 Acetyl	H3.1/H3.3 K24 Acetyl						1	H2BC1(K7)		Ultra2	H2B 1A (K22)						H2BC1(K22)	_AVVK[Acetyl (K)]TQK_																Ultra2	H2B 1A (K22)			H2BC1(K22)	_AVVK[Acetyl (K)]TQK_
H3.1 K28 Methyl	H3.1 K28 Methyl						1	H3C1;H3-3A;H3C15(K24)		Ultra2	H3.1/H3.3/H3.2 (K10)						H3C1;H3-3A;H3C15(K10;K15)	_K[Acetyl (K)]STGGK[Acetyl (K)]APR_																Ultra2	H3.1/H3.3/H3.2 (K10)			H3C1;H3-3A;H3C15(K10;K15)	_K[Acetyl (K)]STGGK[Acetyl (K)]APR_
H3.1/H3.3 K28 Dimethyl	H3.1/H3.3 K28 Dimethyl									SCP;Ultra2	H3.1/H3.3/H3.2 (K15)						H3C1;H3-3A;H3C15(K10;K15)	_K[Acetyl (K)]STGGK[Acetyl (K)]APR_																SCP*;Ultra2	H3.1/H3.3/H3.2 (K15)			H3C1;H3-3A;H3C15(K10;K15)	_K[Acetyl (K)]STGGK[Acetyl (K)]APR_
H3.1/H3.3 K38 Dimethyl	H3.1/H3.3 K38 Dimethyl									SCP	H3.1/H3.3/H3.2/H3-7 (K19)	H3-3A;H3-7(K19;K24)	_K[Acetyl (K)]QLATK[Acetyl (K)]AAR_	_[R][TMTpro (N-Term)]K[Acetyl (K)]QLATK[Acetyl (K)]AAR_	81.3																			SCP	H3.1/H3.3/H3.2/H3-7 (K19)	H3-3A;H3-7(K19;K24)	_[R][TMTpro (N-Term)]K[Acetyl (K)]QLATK[Acetyl (K)]AAR_
H3.1/H3.3 K80 Methyl	H3.1/H3.3 K80 Methyl									SCP;Ultra2	H3.1/H3.3/H3.2/H3-7 (K24)	H3-3A;H3-7(K19;K24)	_K[Acetyl (K)]QLATK[Acetyl (K)]AAR_	_[R][TMTpro (N-Term)]K[Acetyl (K)]QLATK[Acetyl (K)]AAR_			H3C1;H3-3A;H3C15(K24)	_KQLATK[Acetyl (K)]AAR_																SCP;Ultra2	H3.1/H3.3/H3.2/H3-7 (K24)	H3-3A;H3-7(K19;K24)	_[R][TMTpro (N-Term)]K[Acetyl (K)]QLATK[Acetyl (K)]AAR_	H3C1;H3-3A;H3C15(K24)	_KQLATK[Acetyl (K)]AAR_
H3.1/H3.3 K80 Dimethyl	H3.1/H3.3 K80 Dimethyl																	_QLATK[Acetyl (K)]AAR_																					_QLATK[Acetyl (K)]AAR_
H4 K13 Acetyl	H4 K13 Acetyl									SCP	H4 (K9)	H4C1(K9;K13;K17)	_GGK[Acetyl (K)]GLGK[Acetyl (K)]GGAK[Acetyl (K)]R_	_[K][TMTpro (N-Term)]GGK[Acetyl (K)]GLGK[Acetyl (K)]GGAK[Acetyl (K)]R_																				SCP	H4 (K9)	H4C1(K9;K13;K17)	_[K][TMTpro (N-Term)]GGK[Acetyl (K)]GLGK[Acetyl (K)]GGAK[Acetyl (K)]R_
H4 K13 Acetyl K19 Acetyl	H4 K13 Acetyl K17 Acetyl												_GKGGK[Acetyl (K)]GLGK[Acetyl (K)]GGAK[Acetyl (K)]R_	_[K][TMTpro (N-Term)]GKGGK[Acetyl (K)]GLGK[Acetyl (K)]GGAK[Acetyl (K)]R_																							_[K][TMTpro (N-Term)]GKGGK[Acetyl (K)]GLGK[Acetyl (K)]GGAK[Acetyl (K)]R_
H4 K9 Acetyl K13 Acetyl K19 Acetyl	H4 K9 Acetyl K13 Acetyl K17 Acetyl	0.0247								SCP	H4 (K13)	H4C1(K9;K13;K17)	_GGK[Acetyl (K)]GLGK[Acetyl (K)]GGAK[Acetyl (K)]R_	_[K][TMTpro (N-Term)]GGK[Acetyl (K)]GLGK[Acetyl (K)]GGAK[Acetyl (K)]R_																				SCP	H4 (K13)	H4C1(K9;K13;K17)	_[K][TMTpro (N-Term)]GGK[Acetyl (K)]GLGK[Acetyl (K)]GGAK[Acetyl (K)]R_
H4 K80 Crotonyl	H4 K80 Crotonyl												_GKGGK[Acetyl (K)]GLGK[Acetyl (K)]GGAK[Acetyl (K)]R_	_[K][TMTpro (N-Term)]GKGGK[Acetyl (K)]GLGK[Acetyl (K)]GGAK[Acetyl (K)]R_																							_[K][TMTpro (N-Term)]GKGGK[Acetyl (K)]GLGK[Acetyl (K)]GGAK[Acetyl (K)]R_
H4 T81 Phospho	H4 T81 Phospho												_GLGK[Acetyl (K)]GGAK[Acetyl (K)]R_	_[K][TMTpro (N-Term)]GLGK[Acetyl (K)]GGAK[Acetyl (K)]R_																							_[K][TMTpro (N-Term)]GLGK[Acetyl (K)]GGAK[Acetyl (K)]R_
										SCP	H4 (K17)	H4C1(K9;K13;K17)	_GGK[Acetyl (K)]GLGK[Acetyl (K)]GGAK[Acetyl (K)]R_	_[K][TMTpro (N-Term)]GGK[Acetyl (K)]GLGK[Acetyl (K)]GGAK[Acetyl (K)]R_																				SCP	H4 (K17)	H4C1(K9;K13;K17)	_[K][TMTpro (N-Term)]GGK[Acetyl (K)]GLGK[Acetyl (K)]GGAK[Acetyl (K)]R_
													_GKGGK[Acetyl (K)]GLGK[Acetyl (K)]GGAK[Acetyl (K)]R_	_[K][TMTpro (N-Term)]GKGGK[Acetyl (K)]GLGK[Acetyl (K)]GGAK[Acetyl (K)]R_																							_[K][TMTpro (N-Term)]GKGGK[Acetyl (K)]GLGK[Acetyl (K)]GGAK[Acetyl (K)]R_
													_GLGK[Acetyl (K)]GGAK[Acetyl (K)]R_	_[K][TMTpro (N-Term)]GLGK[Acetyl (K)]GGAK[Acetyl (K)]R_																							_[K][TMTpro (N-Term)]GLGK[Acetyl (K)]GGAK[Acetyl (K)]R_
													_GLGK[Acetyl (K)]GGAK_	_[K][TMTpro (N-Term)]GLGK[Acetyl (K)]GGAK[TMTpro (K)]_	84.1																						_[K][TMTpro (N-Term)]GLGK[Acetyl (K)]GGAK[TMTpro (K)]_
										SCP;Ultra2	HAL (K158)		_EVIDSIIK[Acetyl (K)]EK_	_[R][TMTpro (N-Term)]EVIDSIIK[Acetyl (K)]EK[TMTpro (K)]_			_EVIDSIIK[Acetyl (K)]EK_																	SCP;Ultra2	HAL (K158)		_[R][TMTpro (N-Term)]EVIDSIIK[Acetyl (K)]EK[TMTpro (K)]_	_EVIDSIIK[Acetyl (K)]EK_
													_SREVIDSIIK[Acetyl (K)]EK_	_[K][TMTpro (N-Term)]SREVIDSIIK[Acetyl (K)]EK[TMTpro (K)]_																							_[K][TMTpro (N-Term)]SREVIDSIIK[Acetyl (K)]EK[TMTpro (K)]_
SCP Acetylated peptides
	Sequence	Annotated Sequence	Modifications	Modifications (all possible sites)	Contaminant	Marked as		Qvality PEP																				Gene	Protein	Acetylation Site
_AVTK[Acetyl (K)]AQK_	AVTKAQK	[K].AVTKAQK.[K]	1xTMTpro [K7]; 1xTMTpro [N-Term]; 1xAcetyl [K4(100)]	1xTMTpro [K7]; 1xTMTpro [N-Term]; 1xAcetyl [K4(100); K7(0)]	FALSE	Human		0.0193363		Qvality q-value	# Protein Groups	# Proteins	# Isoforms	# PSMs	Master Protein Accessions	Positions in Master Proteins	Modifications in Master Proteins (all Sites)	Modifications in Master Proteins	# Missed Cleavages	Theo. MH+ [Da]	ModifiedSequence			if it doesn’t have 2 tmt tags it falls out of the m/z range				H2BC20P;H2BC12	Q6DN03; O60814	K21
_DYSHYYTTIQDLRDK[Acetyl (K)]ILGATIENSR_	DYSHYYTTIQDLRDKILGATIENSR	[R].DYSHYYTTIQDLRDKILGATIENSR.[I]	1xTMTpro [N-Term]; 1xAcetyl [K15(100)]	1xTMTpro [N-Term]; 1xAcetyl [K15(100)]	FALSE	Human		0.100863		0.000373165	2	13	1	39	Q6DN03; O60814	Q6DN03 [18-24]; O60814 [18-24]	Q6DN03 1xAcetyl [K21(100); K24(0)]; O60814 1xAcetyl [K21(100); K24(0)]	Q6DN03 1xAcetyl [K21(100)]; O60814 1xAcetyl [K21(100)]	1	1395.88	_AVTK[Acetyl (K)]AQK_							KRT19	P08727	K140
_EK[Acetyl (K)]PGPLDFEAYSAAALQEAM[Oxidation (M)]K_	EKPGPLDFEAYSAAALQEAMK	[R].EKPGPLDFEAYSAAALQEAMK.[R]	1xOxidation [M20]; 1xTMTpro [K21]; 1xTMTpro [N-Term]; 1xAcetyl [K2(100)]	1xOxidation [M20]; 1xTMTpro [K21]; 1xTMTpro [N-Term]; 1xAcetyl [K2(100); K21(0)]	FALSE	Human		0.13467		0.00344776	1	1	1	2	P08727	P08727 [126-150]	P08727 1xAcetyl [K140(100)]	P08727 1xAcetyl [K140(100)]	2	3318.69	_DYSHYYTTIQDLRDK[Acetyl (K)]ILGATIENSR_							FCHO1	O14526	K262
_ELSAGSQFVGLM[Oxidation (M)]AVLTACFSSGFAGVYFEK[Acetyl (K)]ILK_	ELSAGSQFVGLMAVLTACFSSGFAGVYFEKILK	[K].ELSAGSQFVGLMAVLTACFSSGFAGVYFEKILK.[E]	1xOxidation [M12]; 1xTMTpro [K33]; 1xTMTpro [N-Term]; 1xAcetyl [K30(93)]	1xOxidation [M12]; 1xTMTpro [K33]; 1xTMTpro [N-Term]; 1xAcetyl [K30(93); K33(7)]	FALSE	Human		0.16111		0.0055051	1	1	1	9	O14526	O14526 [261-281]	O14526 1xAcetyl [K262(100); K281(0)]	O14526 1xAcetyl [K262(100)]	0	2932.53	_EK[Acetyl (K)]PGPLDFEAYSAAALQEAM[Oxidation (M)]K_							SLC35A3	Q9Y2D2	K195
_EVIDSIIK[Acetyl (K)]EK_	EVIDSIIKEK	[R].EVIDSIIKEK.[T]	1xTMTpro [K10]; 1xTMTpro [N-Term]; 1xAcetyl [K8(100)]	1xTMTpro [K10]; 1xTMTpro [N-Term]; 1xAcetyl [K8(100); K10(0)]	FALSE	Human		0.0273809		0.00841082	1	1	1	1	Q9Y2D2	Q9Y2D2 [166-198]	Q9Y2D2 1xAcetyl [K195(93); K198(7)]	Q9Y2D2 1xAcetyl [K195(93)]	1	4137.19	_ELSAGSQFVGLM[Oxidation (M)]AVLTACFSSGFAGVYFEK[Acetyl (K)]ILK_							HAL	P42357	K158
_FTASAGIQVVGDDLTVTNPK[Acetyl (K)]RIAK_	FTASAGIQVVGDDLTVTNPKRIAK	[K].FTASAGIQVVGDDLTVTNPKRIAK.[A]	1xTMTpro [K]; 1xTMTpro [N-Term]; 1xAcetyl [K20(92)]	1xTMTpro [K20; K24]; 1xTMTpro [N-Term]; 1xAcetyl [K20(92); K24(8)]	FALSE	Human		0.115749		0.000458911	1	1	1	2	P42357	P42357 [151-160]	P42357 1xAcetyl [K158(100); K160(0)]	P42357 1xAcetyl [K158(100)]	1	1824.1	_EVIDSIIK[Acetyl (K)]EK_							ENO1	P06733	K326
_GEGPDGDVK[Acetyl (K)]LPK_	GEGPDGDVKLPK	[K].GEGPDGDVKLPK.[A]	1xTMTpro [K12]; 1xTMTpro [N-Term]; 1xAcetyl [K9(100)]	1xTMTpro [K9; K12]; 1xTMTpro [N-Term]; 1xAcetyl [K9(100); K12(0)]	FALSE	Human		0.164862		0.00437351	1	1	4	8	P06733	P06733 [307-330]	P06733 1xAcetyl [K326(92); K330(8)]	P06733 1xAcetyl [K326(92)]	2	3151.8	_FTASAGIQVVGDDLTVTNPK[Acetyl (K)]RIAK_							AHNAK	Q09666	K2661
_GGK[Acetyl (K)]GLGK[Acetyl (K)]GGAK[Acetyl (K)]R_	GGKGLGKGGAKR	[K].GGKGLGKGGAKR.[H]	1xTMTpro [N-Term]; 3xAcetyl [K3(100); K7(100); K11(100)]	1xTMTpro [N-Term]; 3xAcetyl [K3(100); K7(100); K11(100)]	FALSE	Human		0.0264474		0.00899463	1	1	1	3	Q09666	Q09666 [2653-2664]	Q09666 1xAcetyl [K2661(100); K2664(0)]	Q09666 1xAcetyl [K2661(100)]	1	1862.05	_GEGPDGDVK[Acetyl (K)]LPK_							H4C1	P62805	K9;K13;K17
_GITIDISLWKFETSK[Acetyl (K)]YYVTIIDAPGHR_	GITIDISLWKFETSKYYVTIIDAPGHR	[R].GITIDISLWKFETSKYYVTIIDAPGHR.[D]	1xTMTpro [K]; 1xTMTpro [N-Term]; 1xAcetyl [K15(99.9)]	1xTMTpro [K10; K15]; 1xTMTpro [N-Term]; 1xAcetyl [K10(0.1); K15(99.9)]	FALSE	Human		0.0151418		0.000458911	1	1	1	19	P62805	P62805 [7-18]	P62805 3xAcetyl [K9(100); K13(100); K17(100)]	P62805 3xAcetyl [K9(100); K13(100); K17(100)]	3	1515.89	_GGK[Acetyl (K)]GLGK[Acetyl (K)]GGAK[Acetyl (K)]R_							EEF1A1	P68104	K84
_GITIDISLWK[Acetyl (K)]FETSKYYVTIIDAPGHR_	GITIDISLWKFETSKYYVTIIDAPGHR	[R].GITIDISLWKFETSKYYVTIIDAPGHR.[D]	1xTMTpro [N-Term]; 1xAcetyl [K10(93.3)]	1xTMTpro [N-Term]; 1xAcetyl [K10(93.3); K15(6.7)]	FALSE	Human		0.0196765		0.00026171	1	2	6	36	P68104	P68104 [70-96]	P68104 1xAcetyl [K79(0.1); K84(99.9)]	P68104 1xAcetyl [K84(99.9)]	2	3774.08	_GITIDISLWKFETSK[Acetyl (K)]YYVTIIDAPGHR_							EEF1A1	P68104	K79
_GITIDISLWK[Acetyl (K)]FETSK_	GITIDISLWKFETSK	[R].GITIDISLWKFETSK.[Y]	1xTMTpro [N-Term]; 1xAcetyl [K10(100)]	1xTMTpro [N-Term]; 1xAcetyl [K10(100); K15(0)]	FALSE	Human		5.47698e-05		0.000373165	1	2	3	22	P68104	P68104 [70-96]	P68104 1xAcetyl [K79(93.3); K84(6.7)]	P68104 1xAcetyl [K79(93.3)]	2	3469.87	_GITIDISLWK[Acetyl (K)]FETSKYYVTIIDAPGHR_							EEF1A1	P68104	K79
_GKGGK[Acetyl (K)]GLGK[Acetyl (K)]GGAK[Acetyl (K)]R_	GKGGKGLGKGGAKR	[R].GKGGKGLGKGGAKR.[H]	1xTMTpro [N-Term]; 3xAcetyl [K5(100); K9(100); K13(100)]	1xTMTpro [N-Term]; 3xAcetyl [K2(0); K5(100); K9(100); K13(100)]	FALSE	Human		0.162353		0.000164487	1	2	1	1	P68104	P68104 [70-84]	P68104 1xAcetyl [K79(100); K84(0)]	P68104 1xAcetyl [K79(100)]	1	2084.16	_GITIDISLWK[Acetyl (K)]FETSK_							H4C1	P62805	K9;K13;K17
_GLGK[Acetyl (K)]GGAK[Acetyl (K)]R_	GLGKGGAKR	[K].GLGKGGAKR.[H]	1xTMTpro [N-Term]; 2xAcetyl [K4(100); K8(100)]	1xTMTpro [N-Term]; 2xAcetyl [K4(100); K8(100)]	FALSE	Human		0.0180327		0.00883305	1	1	1	3	P62805	P62805 [5-18]	P62805 3xAcetyl [K6(0); K9(100); K13(100); K17(100)]	P62805 3xAcetyl [K9(100); K13(100); K17(100)]	4	1701.01	_GKGGK[Acetyl (K)]GLGK[Acetyl (K)]GGAK[Acetyl (K)]R_							H4C1	P62805	K13;K17
_GLGK[Acetyl (K)]GGAK_	GLGKGGAK	[K].GLGKGGAK.[CR]	1xTMTpro [K8]; 1xTMTpro [N-Term]; 1xAcetyl [K4(100)]	1xTMTpro [K8]; 1xTMTpro [N-Term]; 1xAcetyl [K4(100); K8(0)]	FALSE	Human		0.0266778		0.000373165	1	1	1	32	P62805	P62805 [10-18]	P62805 2xAcetyl [K13(100); K17(100)]	P62805 2xAcetyl [K13(100); K17(100)]	2	1231.74	_GLGK[Acetyl (K)]GGAK[Acetyl (K)]R_							H4C1	P62805	K13
_GLTK[Acetyl (K)]AGAK_	GLTKAGAK	[R].GLTKAGAK.[K]	1xTMTpro [K8]; 1xTMTpro [N-Term]; 1xAcetyl [K4(100)]	1xTMTpro [K8]; 1xTMTpro [N-Term]; 1xAcetyl [K4(100); K8(0)]	FALSE	Human		0.0142425		0.000458911	1	2	1	19	P62805	P62805 [10-17]	P62805 1xAcetyl [K13(100); K17(0)]	P62805 1xAcetyl [K13(100)]	1	1337.84	_GLGK[Acetyl (K)]GGAK_							JPH2	Q9BR39	K647
_HELEMDLESLEAANQSLQADLK[Acetyl (K)]LAFK_	HELEMDLESLEAANQSLQADLKLAFK	[K].HELEMDLESLEAANQSLQADLKLAFK.[R]	1xTMTpro [N-Term]; 1xAcetyl [K22(87.4)]	1xTMTpro [N-Term]; 1xAcetyl [K22(87.4); K26(12.6)]	FALSE	Human		0.116683		0.00026171	1	1	1	10	Q9BR39	Q9BR39 [644-651]	Q9BR39 1xAcetyl [K647(100); K651(0)]	Q9BR39 1xAcetyl [K647(100)]	1	1395.88	_GLTK[Acetyl (K)]AGAK_							MYO18A	Q92614	K1923
_HIADLAGNSEVILPVPAFNVINGGSHAGNK[Acetyl (K)]_	HIADLAGNSEVILPVPAFNVINGGSHAGNK	[R].HIADLAGNSEVILPVPAFNVINGGSHAGNK.[L]	1xTMTpro [N-Term]; 1xAcetyl [K30(100)]	1xTMTpro [N-Term]; 1xAcetyl [K30(100)]	FALSE	Human		7.86432e-05		0.00437351	1	1	1	1	Q92614	Q92614 [1902-1927]	Q92614 1xAcetyl [K1923(87.4); K1927(12.6)]	Q92614 1xAcetyl [K1923(87.4)]	1	3289.69	_HELEMDLESLEAANQSLQADLK[Acetyl (K)]LAFK_							ENO1	P06733	K162
_HSQFIGYPITLFVEK[Acetyl (K)]_	HSQFIGYPITLFVEK	[K].HSQFIGYPITLFVEK.[KE]	1xTMTpro [N-Term]; 1xAcetyl [K15(100)]	1xTMTpro [N-Term]; 1xAcetyl [K15(100)]	FALSE	Human		0.000972169		0.000164487	1	1	1	20	P06733	P06733 [133-162]	P06733 1xAcetyl [K162(100)]	P06733 1xAcetyl [K162(100)]	0	3357.79	_HIADLAGNSEVILPVPAFNVINGGSHAGNK[Acetyl (K)]_							HSP90AA1	P07900	K224
_HSQFLGYPITLYLEK[Acetyl (K)]_	HSQFLGYPITLYLEK	[K].HSQFLGYPITLYLEK.[E]	1xTMTpro [N-Term]; 1xAcetyl [K15(100)]	1xTMTpro [N-Term]; 1xAcetyl [K15(100)]	FALSE	Human		0.00423762		0.000164487	1	2	1	3	P07900	P07900 [210-224]	P07900 1xAcetyl [K224(100)]	P07900 1xAcetyl [K224(100)]	0	2125.17	_HSQFIGYPITLFVEK[Acetyl (K)]_							CALM3	P0DP25
_HVMTNLGEK[Acetyl (K)]LTDEEVDEMIR_	HVMTNLGEKLTDEEVDEMIR	[R].HVMTNLGEKLTDEEVDEMIR.[E]	1xOxidation [M]; 1xTMTpro [N-Term]; 1xAcetyl [K9(100)]	1xOxidation [M3; M18]; 1xTMTpro [N-Term]; 1xAcetyl [K9(100)]	FALSE	Human		0.0116441		0.000164487	1	1	1	1	NA	NA	NA	NA	0	2155.18	_HSQFLGYPITLYLEK[Acetyl (K)]_							CALM3	P0DP25	K116
_HVM[Oxidation (M)]TNLGEK[Acetyl (K)]LTDEEVDEM[Oxidation (M)]IR_	HVMTNLGEKLTDEEVDEMIR	[R].HVMTNLGEKLTDEEVDEMIR.[E]	2xOxidation [M3; M18]; 1xTMTpro [N-Term]; 1xAcetyl [K9(100)]	2xOxidation [M3; M18]; 1xTMTpro [N-Term]; 1xAcetyl [K9(100)]	FALSE	Human		0.0393452		0.00026171	1	1	2	11	P0DP25	P0DP25 [108-127]	P0DP25 1xAcetyl [K116(100)]	P0DP25 1xAcetyl [K116(100)]	1	2721.34	_HVMTNLGEK[Acetyl (K)]LTDEEVDEMIR_							CALM3	P0DP25	K116
_IIRHPK[Acetyl (K)]YNRDTLDNDIM[Oxidation (M)]LIK_	IIRHPKYNRDTLDNDIMLIK	[K].IIRHPKYNRDTLDNDIMLIK.[L]	1xOxidation [M17]; 1xTMTpro [K20]; 1xTMTpro [N-Term]; 1xAcetyl [K6(100)]	1xOxidation [M17]; 1xTMTpro [K20]; 1xTMTpro [N-Term]; 1xAcetyl [K6(100); K20(0)]	FALSE	Human		0.077486		0.000655083	1	1	1	5	P0DP25	P0DP25 [108-127]	P0DP25 1xAcetyl [K116(100)]	P0DP25 1xAcetyl [K116(100)]	1	2737.33	_HVM[Oxidation (M)]TNLGEK[Acetyl (K)]LTDEEVDEM[Oxidation (M)]IR_							PRSS3	P35030	K155
_K[Acetyl (K)]PTWVCPVCDKKAPYEHLIIDGLFMEILK_	KPTWVCPVCDKKAPYEHLIIDGLFMEILK	[K].KPTWVCPVCDKKAPYEHLIIDGLFMEILK.[Y]	1xTMTpro [K29]; 1xTMTpro [N-Term]; 3xAcetyl [K1(96.8); K]	1xTMTpro [K29]; 1xTMTpro [N-Term]; 3xAcetyl [K1(96.8); K11(67.7); K12(67.7); K29(67.7)]	FALSE	Human		0.158649		0.00205007	1	1	1	6	P35030	P35030 [150-169]	P35030 1xAcetyl [K155(100); K169(0)]	P35030 1xAcetyl [K155(100)]	3	3134.76	_IIRHPK[Acetyl (K)]YNRDTLDNDIM[Oxidation (M)]LIK_							PIAS1	O75925	K369
_K[Acetyl (K)]QLATK[Acetyl (K)]AAR_	KQLATKAAR	[R].KQLATKAAR.[K]	1xTMTpro [N-Term]; 2xAcetyl [K1(100); K6(100)]	1xTMTpro [N-Term]; 2xAcetyl [K1(100); K6(100)]	FALSE	Human		0.0976228		0.00791438	1	1	1	1	O75925	O75925 [369-397]	O75925 3xAcetyl [K369(96.8); K379(67.7); K380(67.7); K397(67.7)]	O75925 3xAcetyl [K369(96.8); K]	2	4121.22	_K[Acetyl (K)]PTWVCPVCDKKAPYEHLIIDGLFMEILK_							H3-3A;H3-7	P84243; Q5TEC6	K19;K24
_LAPITSDPTEATAVGAVEASFK[Acetyl (K)]_	LAPITSDPTEATAVGAVEASFK	[R].LAPITSDPTEATAVGAVEASFK.[C]	1xTMTpro [N-Term]; 1xAcetyl [K22(100)]	1xTMTpro [N-Term]; 1xAcetyl [K22(100)]	FALSE	Human		0.00398428		0.00319202	2	5	1	33	P84243; Q5TEC6	P84243 [19-27]; Q5TEC6 [19-27]	P84243 2xAcetyl [K19(100); K24(100)]; Q5TEC6 2xAcetyl [K19(100); K24(100)]	P84243 2xAcetyl [K19(100); K24(100)]; Q5TEC6 2xAcetyl [K19(100); K24(100)]	2	1374.84	_K[Acetyl (K)]QLATK[Acetyl (K)]AAR_							PKM	P14618	K422
_M[Oxidation (M)]DK[Acetyl (K)]NELVQK_	MDKNELVQK	[-].MDKNELVQK.[A]	1xOxidation [M1]; 1xTMTpro [K9]; 1xTMTpro [N-Term]; 1xAcetyl [K3(100)]	1xOxidation [M1]; 1xTMTpro [K9]; 1xTMTpro [N-Term]; 1xAcetyl [K3(100); K9(0)]	FALSE	Human		0.00994361		0.000164487	1	1	1	2	P14618	P14618 [401-422]	P14618 1xAcetyl [K422(100)]	P14618 1xAcetyl [K422(100)]	0	2521.34	_LAPITSDPTEATAVGAVEASFK[Acetyl (K)]_							YWHAZ	P63104	K3
_M[Oxidation (M)]ENGYTYEDYK[Acetyl (K)]NTAEWLLSHTK_	MENGYTYEDYKNTAEWLLSHTK	[-].MENGYTYEDYKNTAEWLLSHTK.[H]	1xOxidation [M1]; 1xTMTpro [K22]; 1xTMTpro [N-Term]; 1xAcetyl [K11(100)]	1xOxidation [M1]; 1xTMTpro [K22]; 1xTMTpro [N-Term]; 1xAcetyl [K11(100); K22(0)]	FALSE	Human		0.10677		0.00026171	1	1	1	73	P63104	P63104 [1-9]	P63104 1xAcetyl [K3(100); K9(0)]	P63104 1xAcetyl [K3(100)]	1	1770.99	_M[Oxidation (M)]DK[Acetyl (K)]NELVQK_							PNP	P00491	K116
_NIETIINTFHQYSVK[Acetyl (K)]LGHPDTLNQGEFK_	NIETIINTFHQYSVKLGHPDTLNQGEFK	[R].NIETIINTFHQYSVKLGHPDTLNQGEFK.[E]	1xTMTpro [N-Term]; 1xAcetyl [K15(100)]	1xTMTpro [N-Term]; 1xAcetyl [K15(100); K28(0)]	FALSE	Human		0.00138346		0.00359708	1	1	1	4	P00491	P00491 [1-22]	P00491 1xAcetyl [K11(100); K22(0)]	P00491 1xAcetyl [K11(100)]	1	3359.64	_M[Oxidation (M)]ENGYTYEDYK[Acetyl (K)]NTAEWLLSHTK_							S100A9	P06702	K25
_QK[Acetyl (K)]GQLEDLEKMLK[Dimethyl (K)]_	QKGQLEDLEKMLK	[K].QKGQLEDLEKMLK.[V]	1xDimethyl [K13]; 1xTMTpro [N-Term]; 1xAcetyl [K2(100)]	1xDimethyl [K13]; 1xTMTpro [N-Term]; 1xAcetyl [K2(100); K10(0); K13(0)]	FALSE	Human		0.0877379		0.000164487	1	1	1	2	P06702	P06702 [11-38]	P06702 1xAcetyl [K25(100); K38(0)]	P06702 1xAcetyl [K25(100)]	1	3589.86	_NIETIINTFHQYSVK[Acetyl (K)]LGHPDTLNQGEFK_							CCDC88A	Q3V6T2	K1209
_QM[Oxidation (M)]VANVEK[Acetyl (K)]QLEEAK[Dimethyl (K)]_	QMVANVEKQLEEAK	[K].QMVANVEKQLEEAK.[E]	1xOxidation [M2]; 1xDimethyl [K14]; 1xTMTpro [N-Term]; 1xAcetyl [K8(100)]	1xOxidation [M2]; 1xDimethyl [K14]; 1xTMTpro [N-Term]; 1xAcetyl [K8(100); K14(0)]	FALSE	Human		0.142292		0.00267585	1	1	1	1	Q3V6T2	Q3V6T2 [1208-1220]	Q3V6T2 1xDimethyl [K1220]; 1xAcetyl [K1209(100); K1217(0); K1220(0)]	Q3V6T2 1xDimethyl [K1220]; 1xAcetyl [K1209(100)]	2	1934.1	_QK[Acetyl (K)]GQLEDLEKMLK[Dimethyl (K)]_							VTI1A	Q96AJ9	K43
_SREVIDSIIK[Acetyl (K)]EK_	SREVIDSIIKEK	[K].SREVIDSIIKEK.[T]	1xTMTpro [K12]; 1xTMTpro [N-Term]; 1xAcetyl [K10(100)]	1xTMTpro [K12]; 1xTMTpro [N-Term]; 1xAcetyl [K10(100); K12(0)]	FALSE	Human		0.0361026		0.00601096	1	1	1	12	Q96AJ9	Q96AJ9 [36-49]	Q96AJ9 1xDimethyl [K49]; 1xAcetyl [K43(100); K49(0)]	Q96AJ9 1xDimethyl [K49]; 1xAcetyl [K43(100)]	1	2007.08	_QM[Oxidation (M)]VANVEK[Acetyl (K)]QLEEAK[Dimethyl (K)]_							HAL	P42357	K158
_SYIGVHQQIEAEM[Oxidation (M)]IK[Acetyl (K)]_	SYIGVHQQIEAEMIK	[K].SYIGVHQQIEAEMIK.[V]	1xOxidation [M13]; 1xTMTpro [N-Term]; 1xAcetyl [K15(100)]	1xOxidation [M13]; 1xTMTpro [N-Term]; 1xAcetyl [K15(100)]	FALSE	Human		0.150281		0.000655083	1	1	1	1	P42357	P42357 [149-160]	P42357 1xAcetyl [K158(100); K160(0)]	P42357 1xAcetyl [K158(100)]	2	2067.23	_SREVIDSIIK[Acetyl (K)]EK_							FER	P16591	K127
_TDFSEQFQLLEDLQLK[Acetyl (K)]_	TDFSEQFQLLEDLQLK	[K].TDFSEQFQLLEDLQLK.[I]	1xTMTpro [N-Term]; 1xAcetyl [K16(100)]	1xTMTpro [N-Term]; 1xAcetyl [K16(100)]	FALSE	Human		0.16111		0.00701157	1	1	1	1	P16591	P16591 [113-127]	P16591 1xAcetyl [K127(100)]	P16591 1xAcetyl [K127(100)]	0	2108.1	_SYIGVHQQIEAEM[Oxidation (M)]IK[Acetyl (K)]_							SPATA31H1	Q68DN1	K1092
_VAPEEHPVLLTEAPLNPK[Acetyl (K)]_	VAPEEHPVLLTEAPLNPK	[R].VAPEEHPVLLTEAPLNPK.[A]	1xTMTpro [N-Term]; 1xAcetyl [K18(100)]	1xTMTpro [N-Term]; 1xAcetyl [K18(100)]	FALSE	Human		0.124398		0.00841082	1	1	1	1	Q68DN1	Q68DN1 [1077-1092]	Q68DN1 1xAcetyl [K1092(100)]	Q68DN1 1xAcetyl [K1092(100)]	0	2300.2	_TDFSEQFQLLEDLQLK[Acetyl (K)]_							ACTB	P60709	K113
_VDATAGWSAAGK[Acetyl (K)]_	VDATAGWSAAGK	[R].VDATAGWSAAGK.[S]	1xTMTpro [N-Term]; 1xAcetyl [K12(100)]	1xTMTpro [N-Term]; 1xAcetyl [K12(100)]	FALSE	Human		0.128421		0.00495269	1	2	1	1	P60709	P60709 [96-113]	P60709 1xAcetyl [K113(100)]	P60709 1xAcetyl [K113(100)]	0	2300.28	_VAPEEHPVLLTEAPLNPK[Acetyl (K)]_							CPSF1	Q10570	K435
_VIFLEDDDIAAVADGK[Acetyl (K)]_	VIFLEDDDIAAVADGK	[R].VIFLEDDDIAAVADGK.[L]	1xTMTpro [N-Term]; 1xAcetyl [K16(100)]	1xTMTpro [N-Term]; 1xAcetyl [K16(100)]	FALSE	Human		0.0834947		0.00502424	1	1	1	3	Q10570	Q10570 [424-435]	Q10570 1xAcetyl [K435(100)]	Q10570 1xAcetyl [K435(100)]	0	1479.78	_VDATAGWSAAGK[Acetyl (K)]_							GFPT2	O94808	K289
_VK[Acetyl (K)]TSLPR_	VKTSLPR	[R].VKTSLPR.[A]	1xTMTpro [N-Term]; 1xAcetyl [K2(100)]	1xTMTpro [N-Term]; 1xAcetyl [K2(100)]	FALSE	Human		0.136811		0.002507	1	1	1	1	O94808	O94808 [274-289]	O94808 1xAcetyl [K289(100)]	O94808 1xAcetyl [K289(100)]	0	2037.07	_VIFLEDDDIAAVADGK[Acetyl (K)]_							SREBF1	P36956	K727
_[Acetyl (N-Term)]MDK[Acetyl (K)]NELVQK_	MDKNELVQK	[-].MDKNELVQK.[A]	1xTMTpro [K9]; 1xTMTpro [N-Term]; 1xAcetyl [K3(100)]; 1xAcetyl [N-Term]	1xTMTpro [K9]; 1xTMTpro [N-Term]; 1xAcetyl [K3(100); K9(0)]; 1xAcetyl [N-Term]	FALSE	Human		0.0224227		0.0055051	1	1	1	41	P36956	P36956 [726-732]	P36956 1xAcetyl [K727(100)]	P36956 1xAcetyl [K727(100)]	1	1146.72	_VK[Acetyl (K)]TSLPR_							YWHAZ	P63104	K3
_[Acetyl (N-Term)]MENGYTYEDYK[Acetyl (K)]NTAEWLLSHTK_	MENGYTYEDYKNTAEWLLSHTK	[-].MENGYTYEDYKNTAEWLLSHTK.[H]	1xTMTpro [K22]; 1xTMTpro [N-Term]; 1xAcetyl [K11(100)]; 1xAcetyl [N-Term]	1xTMTpro [K22]; 1xTMTpro [N-Term]; 1xAcetyl [K11(100); K22(0)]; 1xAcetyl [N-Term]	FALSE	Human		0.0633811		0.000458911	1	1	2	82	P63104	P63104 [1-9]	P63104 1xAcetyl [K3(100); K9(0)]; 1xAcetyl [N-Term]	P63104 1xAcetyl [K3(100)]; 1xAcetyl [N-Term]	1	1755	_[Acetyl (N-Term)]MDK[Acetyl (K)]NELVQK_							PNP	P00491	K11
_[Met-loss (N-Term)][Met-loss_Acetyl (N-Term)]MADK[Acetyl (K)]MDMSLDDIIK_	MADKMDMSLDDIIK	[-].MADKMDMSLDDIIK.[L]	1xMet-loss+Acetyl [N-Term]; 1xTMTpro [K14]; 1xTMTpro [N-Term]; 1xMet-loss [N-Term]; 1xAcetyl [K4(100)]	1xMet-loss+Acetyl [N-Term]; 1xTMTpro [K14]; 1xTMTpro [N-Term]; 1xMet-loss [N-Term]; 1xAcetyl [K4(100); K14(0)]	FALSE	Human		0.00135927		0.00151111	1	1	2	4	P00491	P00491 [1-22]	P00491 1xAcetyl [K11(100); K22(0)]; 1xAcetyl [N-Term]	P00491 1xAcetyl [K11(100)]; 1xAcetyl [N-Term]	1	3343.64	_[Acetyl (N-Term)]MENGYTYEDYK[Acetyl (K)]NTAEWLLSHTK_							ALYREF	Q86V81	K4
_[Met-loss (N-Term)][Met-loss_Acetyl (N-Term)]MADK[Acetyl (K)]PDMGEIASFDK_	MADKPDMGEIASFDK	[-].MADKPDMGEIASFDK.[A]	1xMet-loss+Acetyl [N-Term]; 1xTMTpro [K15]; 1xTMTpro [N-Term]; 1xMet-loss [N-Term]; 1xAcetyl [K4(100)]	1xMet-loss+Acetyl [N-Term]; 1xTMTpro [K15]; 1xTMTpro [N-Term]; 1xMet-loss [N-Term]; 1xAcetyl [K4(100); K15(0)]	FALSE	Human		0.000160718		0.000164487	1	1	2	57	Q86V81	Q86V81 [1-14]	Q86V81 1xMet-loss+Acetyl [N-Term]; 1xMet-loss [N-Term]; 1xAcetyl [K4(100); K14(0)]	Q86V81 1xMet-loss+Acetyl [N-Term]; 1xMet-loss [N-Term]; 1xAcetyl [K4(100)]	1	2145.14	_[Met-loss (N-Term)][Met-loss_Acetyl (N-Term)]MADK[Acetyl (K)]MDMSLDDIIK_							TMSB10	P63313	K4
_[Met-loss (N-Term)][Met-loss_Acetyl (N-Term)]MASGADSK[Acetyl (K)]GDDLSTAILK_	MASGADSKGDDLSTAILK	[-].MASGADSKGDDLSTAILK.[Q]	1xMet-loss+Acetyl [N-Term]; 1xTMTpro [K18]; 1xTMTpro [N-Term]; 1xMet-loss [N-Term]; 1xAcetyl [K8(100)]	1xMet-loss+Acetyl [N-Term]; 1xTMTpro [K18]; 1xTMTpro [N-Term]; 1xMet-loss [N-Term]; 1xAcetyl [K8(100); K18(0)]	FALSE	Human		0.0102088		0.000164487	1	1	2	124	P63313	P63313 [1-15]	P63313 1xMet-loss+Acetyl [N-Term]; 1xMet-loss [N-Term]; 1xAcetyl [K4(100); K15(0)]	P63313 1xMet-loss+Acetyl [N-Term]; 1xMet-loss [N-Term]; 1xAcetyl [K4(100)]	0	2174.13	_[Met-loss (N-Term)][Met-loss_Acetyl (N-Term)]MADK[Acetyl (K)]PDMGEIASFDK_							VCP	P55072	K8
_[Met-loss (N-Term)][Met-loss_Acetyl (N-Term)]MSSEAETQQPPAAPPAAPALSAADTK[Acetyl (K)]PGTTGSGAGSGGPGGLTSAAPAGGDK_	MSSEAETQQPPAAPPAAPALSAADTKPGTTGSGAGSGGPGGLTSAAPAGGDK	[-].MSSEAETQQPPAAPPAAPALSAADTKPGTTGSGAGSGGPGGLTSAAPAGGDK.[K]	1xMet-loss+Acetyl [N-Term]; 1xTMTpro [K52]; 1xTMTpro [N-Term]; 1xMet-loss [N-Term]; 1xAcetyl [K26(99.9)]	1xMet-loss+Acetyl [N-Term]; 1xTMTpro [K26; K52]; 1xTMTpro [N-Term]; 1xMet-loss [N-Term]; 1xAcetyl [K26(99.9); K52(0.1)]	FALSE	Human		0.0238302		0.00026171	1	1	2	35	P55072	P55072 [1-18]	P55072 1xMet-loss+Acetyl [N-Term]; 1xMet-loss [N-Term]; 1xAcetyl [K8(100); K18(0)]	P55072 1xMet-loss+Acetyl [N-Term]; 1xMet-loss [N-Term]; 1xAcetyl [K8(100)]	1	2299.26	_[Met-loss (N-Term)][Met-loss_Acetyl (N-Term)]MASGADSK[Acetyl (K)]GDDLSTAILK_							YBX1	P67809	K26
_[Met-loss_Acetyl (N-Term)][Met-loss (N-Term)]MAK[Acetyl (K)]PLTDSEK_	MAKPLTDSEK	[-].MAKPLTDSEK.[R]	1xMet-loss [N-Term]; 1xTMTpro [K10]; 1xTMTpro [N-Term]; 1xAcetyl [K3(100)]; 1xMet-loss+Acetyl [N-Term]	1xMet-loss [N-Term]; 1xTMTpro [K10]; 1xTMTpro [N-Term]; 1xAcetyl [K3(100); K10(0)]; 1xMet-loss+Acetyl [N-Term]	FALSE	Human		0.0376901		0.000458911	1	1	2	2	P67809	P67809 [1-52]	P67809 1xMet-loss+Acetyl [N-Term]; 1xMet-loss [N-Term]; 1xAcetyl [K26(99.9); K52(0.1)]	P67809 1xMet-loss+Acetyl [N-Term]; 1xMet-loss [N-Term]; 1xAcetyl [K26(99.9)]	0	5122.57	_[Met-loss (N-Term)][Met-loss_Acetyl (N-Term)]MSSEAETQQPPAAPPAAPALSAADTK[Acetyl (K)]PGTTGSGAGSGGPGGLTSAAPAGGDK_							PYGB	P11216	K3
_[Met-loss_Acetyl (N-Term)][Met-loss (N-Term)]MASEELQK[Acetyl (K)]DLEEVK_	MASEELQKDLEEVK	[-].MASEELQKDLEEVK.[V]	1xMet-loss [N-Term]; 1xTMTpro [K14]; 1xTMTpro [N-Term]; 1xAcetyl [K8(100)]; 1xMet-loss+Acetyl [N-Term]	1xMet-loss [N-Term]; 1xTMTpro [K14]; 1xTMTpro [N-Term]; 1xAcetyl [K8(100); K14(0)]; 1xMet-loss+Acetyl [N-Term]	FALSE	Human		0.172585		0.000655083	1	1	2	3	P11216	P11216 [1-10]	P11216 1xMet-loss [N-Term]; 1xAcetyl [K3(100); K10(0)]; 1xMet-loss+Acetyl [N-Term]	P11216 1xMet-loss [N-Term]; 1xAcetyl [K3(100)]; 1xMet-loss+Acetyl [N-Term]	0	1638.96	_[Met-loss_Acetyl (N-Term)][Met-loss (N-Term)]MAK[Acetyl (K)]PLTDSEK_							CACYBP	Q9HB71	K8
_[Met-loss_Acetyl (N-Term)][Met-loss (N-Term)]MATLK[Acetyl (K)]DQLIYNLLKEEQTPQNK_	MATLKDQLIYNLLKEEQTPQNK	[-].MATLKDQLIYNLLKEEQTPQNK.[I]	1xMet-loss [N-Term]; 1xTMTpro [N-Term]; 1xAcetyl [K5(99.8)]; 1xMet-loss+Acetyl [N-Term]	1xMet-loss [N-Term]; 1xTMTpro [N-Term]; 1xAcetyl [K5(99.8); K14(0.2); K22(0)]; 1xMet-loss+Acetyl [N-Term]	FALSE	Human		0.00292705		0.00987459	1	1	2	8	Q9HB71	Q9HB71 [1-14]	Q9HB71 1xMet-loss [N-Term]; 1xAcetyl [K8(100); K14(0)]; 1xMet-loss+Acetyl [N-Term]	Q9HB71 1xMet-loss [N-Term]; 1xAcetyl [K8(100)]; 1xMet-loss+Acetyl [N-Term]	1	2168.19	_[Met-loss_Acetyl (N-Term)][Met-loss (N-Term)]MASEELQK[Acetyl (K)]DLEEVK_							LDHA	P00338	K5
_[Met-loss_Acetyl (N-Term)][Met-loss (N-Term)]MATLK[Acetyl (K)]DQLIYNLLK_	MATLKDQLIYNLLK	[-].MATLKDQLIYNLLK.[E]	1xMet-loss [N-Term]; 1xTMTpro [K14]; 1xTMTpro [N-Term]; 1xAcetyl [K5(100)]; 1xMet-loss+Acetyl [N-Term]	1xMet-loss [N-Term]; 1xTMTpro [K14]; 1xTMTpro [N-Term]; 1xAcetyl [K5(100); K14(0)]; 1xMet-loss+Acetyl [N-Term]	FALSE	Human		0.0022869		0.000164487	1	1	3	6	P00338	P00338 [1-22]	P00338 1xMet-loss [N-Term]; 1xAcetyl [K5(99.8); K14(0.2); K22(0)]; 1xMet-loss+Acetyl [N-Term]	P00338 1xMet-loss [N-Term]; 1xAcetyl [K5(99.8)]; 1xMet-loss+Acetyl [N-Term]	2	2833.56	_[Met-loss_Acetyl (N-Term)][Met-loss (N-Term)]MATLK[Acetyl (K)]DQLIYNLLKEEQTPQNK_							LDHA	P00338	K5
_[Met-loss_Acetyl (N-Term)][Met-loss (N-Term)]MSDK[Acetyl (K)]PDMAEIEKFDK_	MSDKPDMAEIEKFDK	[-].MSDKPDMAEIEKFDK.[S]	1xMet-loss [N-Term]; 1xTMTpro [K]; 1xTMTpro [N-Term]; 1xAcetyl [K4(100)]; 1xMet-loss+Acetyl [N-Term]	1xMet-loss [N-Term]; 1xTMTpro [K12; K15]; 1xTMTpro [N-Term]; 1xAcetyl [K4(100); K12(0); K15(0)]; 1xMet-loss+Acetyl [N-Term]	FALSE	Human		0.000515089		0.000164487	1	1	2	45	P00338	P00338 [1-14]	P00338 1xMet-loss [N-Term]; 1xAcetyl [K5(100); K14(0)]; 1xMet-loss+Acetyl [N-Term]	P00338 1xMet-loss [N-Term]; 1xAcetyl [K5(100)]; 1xMet-loss+Acetyl [N-Term]	1	2183.33	_[Met-loss_Acetyl (N-Term)][Met-loss (N-Term)]MATLK[Acetyl (K)]DQLIYNLLK_							TMSB4X	P62328	K4
_[Met-loss_Acetyl (N-Term)][Met-loss (N-Term)]MSDK[Acetyl (K)]PDMAEIEK_	MSDKPDMAEIEK	[-].MSDKPDMAEIEK.[F]	1xMet-loss [N-Term]; 1xTMTpro [K12]; 1xTMTpro [N-Term]; 1xAcetyl [K4(100)]; 1xMet-loss+Acetyl [N-Term]	1xMet-loss [N-Term]; 1xTMTpro [K12]; 1xTMTpro [N-Term]; 1xAcetyl [K4(100); K12(0)]; 1xMet-loss+Acetyl [N-Term]	FALSE	Human		0.000391831		0.000164487	1	1	7	34	P62328	P62328 [1-15]	P62328 1xMet-loss [N-Term]; 1xAcetyl [K4(100); K12(0); K15(0)]; 1xMet-loss+Acetyl [N-Term]	P62328 1xMet-loss [N-Term]; 1xAcetyl [K4(100)]; 1xMet-loss+Acetyl [N-Term]	1	2303.21	_[Met-loss_Acetyl (N-Term)][Met-loss (N-Term)]MSDK[Acetyl (K)]PDMAEIEKFDK_							TMSB4X	P62328	K4
										0.000164487	1	1	3	109	P62328	P62328 [1-12]	P62328 1xMet-loss [N-Term]; 1xAcetyl [K4(100); K12(0)]; 1xMet-loss+Acetyl [N-Term]	P62328 1xMet-loss [N-Term]; 1xAcetyl [K4(100)]; 1xMet-loss+Acetyl [N-Term]	0	1913.02	_[Met-loss_Acetyl (N-Term)][Met-loss (N-Term)]MSDK[Acetyl (K)]PDMAEIEK_
Ultra2 Acetylated peptides
	ProteinGroups	ProteinAccessions	Genes	StrippedSequence	IsProteotypic	PeptidePosition		GlobalPrecursorQvalue
_AVTK[Acetyl (K)]VQK_	Q5QNW6	Q5QNW6	H2BC18	AVTKVQK	TRUE	18		0		ModifiedSequence	IsDecoy	ProteinPTMLocations
_AVVK[Acetyl (K)]TQK_	Q96A08	Q96A08	H2BC1	AVVKTQK	TRUE	19		0		_AVTK[Acetyl (K)]VQK_	FALSE	(K21)
_EVIDSIIK[Acetyl (K)]EK_	P42357	P42357	HAL	EVIDSIIKEK	TRUE	151		0		_AVVK[Acetyl (K)]TQK_	FALSE	(K22)
_KQLATK[Acetyl (K)]AAR_	P68431;P84243;Q71DI3	P68431;P84243;Q71DI3	H3C1;H3-3A;H3C15	KQLATKAAR	FALSE	19;19;19		0		_EVIDSIIK[Acetyl (K)]EK_	FALSE	(K158)
_K[Acetyl (K)]STGGK[Acetyl (K)]APR_	P68431;P84243;Q71DI3	P68431;P84243;Q71DI3	H3C1;H3-3A;H3C15	KSTGGKAPR	FALSE	10;10;10		0		_KQLATK[Acetyl (K)]AAR_	FALSE	(K24);(K24);(K24)
_LK[Acetyl (K)]YENEVALR_	P13645	P13645	KRT10	LKYENEVALR	TRUE	236		0		_K[Acetyl (K)]STGGK[Acetyl (K)]APR_	FALSE	(K10,K15);(K10,K15);(K10,K15)
_PDPAK[Acetyl (K)]SAPAPK_	Q5QNW6	Q5QNW6	H2BC18	PDPAKSAPAPK	FALSE	2		0		_LK[Acetyl (K)]YENEVALR_	FALSE	(K237)
_PEPAK[Acetyl (K)]SAPAPK_	P06899;Q16778	P06899;Q16778	H2BC11;H2BC21	PEPAKSAPAPK	FALSE	2;2		0		_PDPAK[Acetyl (K)]SAPAPK_	FALSE	(K6)
_PEVSSK[Acetyl (K)]GATISK_	Q96A08	Q96A08	H2BC1	PEVSSKGATISK	TRUE	2		0		_PEPAK[Acetyl (K)]SAPAPK_	FALSE	(K6);(K6)
_QLATK[Acetyl (K)]AAR_	P68431;P84243;Q71DI3	P68431;P84243;Q71DI3	H3C1;H3-3A;H3C15	QLATKAAR	FALSE	20;20;20		0		_PEVSSK[Acetyl (K)]GATISK_	FALSE	(K7)
_SK[Acetyl (K)]EEAEALYHSK_	P35908	P35908	KRT2	SKEEAEALYHSK	TRUE	363		0		_QLATK[Acetyl (K)]AAR_	FALSE	(K24);(K24);(K24)
										_SK[Acetyl (K)]EEAEALYHSK_	FALSE	(K364)

### Sheet: SCPQC-Dunn-test
Dunn test - No. quantified peptides
.y.	group1	group2	n1	n2	statistic	p	p.adj	p.adj.signif	y.position	groups	xmin	xmax	Nest
1	Value	control	treated	255	247	1.82602	0.06785	0.06785	ns	2811.2	control,treated	1	2	PEP_SCP
2	Value	control	treated	58	23	1.70724	0.08778	0.08778	ns	6706.16	control,treated	1	2	PEP_Ultra2
Dunn test - Total intensity Peptides (log2 transformed)
.y.	group1	group2	n1	n2	statistic	p	p.adj	p.adj.signif	y.position	groups	xmin	xmax	Nest
1	Value	control	treated	255	247	2.0565	0.03973	0.03973	*	20.8585	control,treated	1	2	PEP_SCP
2	Value	control	treated	58	23	2.49277	0.01267	0.01267	*	20.31	control,treated	1	2	PEP_Ultra2
Dunn test - No. quantified protein groups
.y.	group1	group2	n1	n2	statistic	p	p.adj	p.adj.signif	y.position	groups	xmin	xmax	Nest
1	Value	control	treated	253	248	1.22307	0.2213	0.2213	ns	813.32	control,treated	1	2	PRT_SCP
2	Value	control	treated	57	23	1.30755	0.191	0.191	ns	1440.84	control,treated	1	2	PRT_Ultra2
Dunn test - Total intensity Protein Groups (log2 transformed)
.y.	group1	group2	n1	n2	statistic	p	p.adj	p.adj.signif	y.position	groups	xmin	xmax	Nest
1	Value	control	treated	253	248	2.25354	0.02423	0.02423	*	21.2969	control,treated	1	2	PRT_SCP
2	Value	control	treated	57	23	2.05697	0.03969	0.03969	*	17.9842	control,treated	1	2	PRT_Ultra2
